# Dynamic states of cervical epithelia during pregnancy and epithelial barrier disruption

**DOI:** 10.1101/2022.07.26.501609

**Authors:** Anne Cooley, ShanmugaPriyaa Madhukaran, Elizabeth Stroebele, Mariano Colon Caraballo, Lei Wang, Gary C. Hon, Mala Mahendroo

## Abstract

The cervical epithelium undergoes continuous changes in proliferation, differentiation, and function that are critical before pregnancy to ensure fertility and during pregnancy to provide a physical and immunoprotective barrier for pregnancy maintenance. Barrier disruption can lead to the ascension of pathogens that elicit inflammatory responses and preterm birth. Here, we identify cervical epithelial subtypes in nonpregnant, pregnant, and in-labor mice using single-cell transcriptome and spatial analysis. We identify heterogeneous subpopulations of epithelia displaying spatial and temporal specificity. Notably, two goblet cell subtypes with distinct transcriptional programs and mucosal networks were dominant in pregnancy. Untimely basal cell proliferation and goblet cells with diminished mucosal integrity characterize barrier dysfunction in mice lacking hyaluronan. These data demonstrate how the cervical epithelium undergoes continuous remodeling to maintain dynamic states of homeostasis in pregnancy and labor, and provide a framework to understand perturbations in epithelial health and host-microbe interactions that increase the risk of premature birth.
