## Supplementary material for "Dynamic states of cervical epithelia during pregnancy and epithelial barrier disruption": Table S1

### Sheet: Sheet1
Sample	Timepoint	Library	Reads	# of cells captured	# of cells after cleaning/filtering
WT	NP	LW5	141824921	6639	4459
WT	D6	LW14	162717428	9507	7141
WT	D12	LW13	189818094	8122	5065
WT	D15	LW3	160079388	4769	2330
WT	D18	LW4	160062062	7776	4875
WT	IL	LW7	186809295	5531	2623
HA KO	D15	LW15	332728321	16549	11239
HA KO	D18	LW16	293114213	13791	8708
					26493
